# Patient-derived tumoroids of advanced high-grade neuroendocrine neoplasms mimic patient chemotherapy responses and guide the design of personalized combination therapies

**DOI:** 10.1101/2022.12.10.519855

**Authors:** Simon L. April-Monn, Katharina Detjen, Philipp Kirchner, Konstantin Bräutigam, Mafalda A. Trippel, Tobias Grob, Cyril Statzer, Renaud S. Maire, Attila Kollàr, Aziz Chouchane, Catarina A. Kunze, David Horst, Martin C. Sadowski, Jörg Schrader, Ilaria Marinoni, Bertram Wiedenmann, Aurel Perren

**Affiliations:** Institute of Pathology, University of Bern, 3008 Bern, Switzerland; Graduate School for Cellular and Biomedical Sciences, University of Bern, 3008 Bern, Switzerland; Charité - Universitaetsmedizin Berlin, corporate member of Freie Universitaet Berlin and Humboldt-Universitaet zu Berlin, Hepatology and Gastroenterology, Berlin, Germany; Department of Health Sciences and Technology, Eidgenoessische Technische Hochschule Zuerich, Schwerzenbach-Zuerich 8603, Switzerland; Department of Medical Oncology, Inselspital, Bern University Hospital, University of Bern, Freiburgstrasse, 3010 Bern, Switzerland; Institute of Pathology, Charité Universitaetsmedizin Berlin, Rudolf-Virchow-Haus, Berlin, Germany; Department of Medicine, University Medical Center Hamburg-Eppendorf, 20251 Hamburg, Germany; Bern Center for Precision Medicine, University & University Hospital of Bern, 3008 Bern, Switzerland

**Keywords:** Gastroenteropancreatic neuroendocrine neoplasm, NEC, Precision medicine, Drug screening, Organoid

## Abstract

There are no therapeutic predictive biomarkers or representative preclinical models for high-grade gastroenteropancreatic neuroendocrine neoplasms (GEP-NEN), a highly aggressive, fatal, and heterogeneous epithelial malignancy. We established patient-derived (PD) tumoroids from biobanked tissue samples of advanced high-grade GEP-NEN patients and applied this model for targeted rapid *ex vivo* pharmacotyping, next-generation sequencing, and perturbational profiling. We used tissue-matched PD tumoroids to profile individual patients, compared *ex vivo* drug response to patients’ clinical response to chemotherapy, and investigated treatment-induced adaptive stress responses.

PD tumoroids recapitulated biological key features of high-grade GEP-NEN and mimicked clinical response to cisplatin and temozolomide *ex vivo*. When we investigated treatment-induced adaptive stress responses in PD tumoroids in silico, we discovered and functionally validated Lysine demethylase 5A and interferon-beta, which act synergistically in combination with cisplatin. Since *ex vivo* drug response in PD tumoroids matched clinical patient responses to standard-of-care chemotherapeutics for GEP-NEN, our rapid and functional precision oncology approach could expand personalized therapeutic options for patients with advanced high-grade GEP-NEN.
