## Supplementary material for "Patient-derived tumoroids of advanced high-grade neuroendocrine neoplasms mimic patient chemotherapy responses and guide the design of personalized combination therapies": Table2

### Sheet: Table2 clinical course records
	Treatments PRIOR to tissue sampling							Tissue collection	Treatments AFTER tissue sampling
Sample ID	Clinical course 1	Clinical course 2	Clinical course 3	Clinical course 4	Clinical course 5	Clinical course 6	Clinical course 7		Clinical course A	Clinical course B	Clinical course C
C8802	Cisplatin & Etoposide* (PR)	FOLFOX (Mixed response)	FOLFIRI (Mixed response)	Irinotecan & Carboplatin (Discont. due to AE)	CAPTEM & Bevacizumab (PD)			Surgery primary tumor
C3301	Surgery primary tumor	Cisplatin & Etoposide (PR)	Doxorubicin & Cyclophosphamide (PR)					Resection liver metastasis	Brachytherapy
C5501	Cisplatin & Etoposide (SD)	FOLFIRINOX	CAPTEM (PD)					Debulking	CAPTEM & Bevacizumab (PD)	Debulking	CAPTEM & Bevacizumab (PD)
C0701	Streptozotocin/5-FU (SD)	CAPTEM (PD)	FOLFOX (PR)	FOLFIRI (PR)				Resection liver metastasis	Carboplatin & Etoposid (PD)
C9502	Surgery primary tumor	PRRT (PR)	Resection liver metastasis	PRRT & Temozolomide** (PR)	SSA			Resection liver metastasis
C8101	Cisplatin & Etoposide* (PR)	Carboplatin & Etoposide (PR)	FOLFIRI (PD)	Topotecan (Discont. due to AE)	Best supportive care			Resection liver metastasis & SIRT	FOLFOX & RTX (PD)
aP321	Streptozotocin & Doxorubicin (SD; Delayed PR)	Surgery primary tumor	Streptozotocine & Doxorubicin (PR)	PRRT (PR)	SSA	PRRT (PR)	SSA	Resection liver metastasis	CAPTEM *** (PR)	TAE	FOLFOX (PR)
aP490								Surgery primary tumor & liver metastases	Cisplatin & Etoposide (PD)	CAPTEM (PD)	Best supportive care
	*Stable and long-lasting response			*Temozolomide discontinued due to bone marrow toxicity					***Complete response in peritoneal-, pleural-, and cutaneous metastasis; stable hepatic lesions
