## Supplementary material for "Patient-derived tumoroids of advanced high-grade neuroendocrine neoplasms mimic patient chemotherapy responses and guide the design of personalized combination therapies": TableS3

### Sheet: TableS3_Cytology_PDTs
Sample_ID	Tumor_cells_content	Degenerated tumor cells [%]	Fibroblasts	Macrophages	Lymphocytes	Extracellular Matrix	Collagen	Nondistinctive Matrix	Comment
C9502m_MCB_D0_HE	high	2	no	no	no	no	no	no	necrosis in original tissue and MCBs
C9502m_MCB_D12_HE	high	2	no	no	no	focal	no	no	necrosis in original tissue and MCBs
C8802m_MCB_D0_HE	high	10	no	no	no	no	no	no
C8802m_MCB_D12_HE	high	10	yes	yes	no	focal	no	yes
C8101m_MCB_D0_HE	high	5	no	yes	no	no	no	no	necrosis in original tissue and MCBs
C8101m_MCB_D12_HE	high	2	no	no	no	no	no	no	necrosis in original tissue and MCBs
C5502m_MCB_D12_HE	high	5	no	yes	yes	focal	no	yes	necrosis in original tissue and MCBs
C3301m_MCB_D0_HE	high	2	no	no	no	no	no	no
C3301m_MCB_D12_HE	high	2	no	no	no	no	no	no
C0701m_MCB_D0_HE	high	0	no	no	no	no	no	no	necrosis in original tissue and MCBs
C0701m_MCB_D12_HE	high	0	no	no	no	no	no	no	necrosis in original tissue and MCBs
aP321_MCB_D12_HE_10	high	20	yes	no	no	focal	yes	no	necrosis in original tissue and MCBs
aP490m_MCB_D0_HE	high	0	no	no	no	no	no	no	necrosis in original tissue and MCBs
aP490m_MCB_D12_HE	high	0	no	no	no	no	no	no	necrosis in original tissue and MCBs
