## Supplementary material for "Patient-derived tumoroids of advanced high-grade neuroendocrine neoplasms mimic patient chemotherapy responses and guide the design of personalized combination therapies": TableS5

### Sheet: TableS5_GRmetrics
aPmP_number_ext	time	agent	concentration	treatment_ID	mean_cell_count	SEM_cell_count	mean_RLU_pct	SEM_RLU_pct	cell_count__ctrl	cell_count__time0	ctrl_cell_doublings	mean_rel_cell_count	SEM_rel_cell_count	GR_AOC
aP321m	96	Cisplatin	0.106667	CPT 0.11uM	1.40186	0.140315	130.358	13.0478	1.07564	1	0.1052	1	0	0.338108
aP321m	96	Cisplatin	0.533333	CPT 0.53uM	1.11215	0.0657309	103.418	6.11228	1.07564	1	0.1052	0.967131	0.0199151	0.338108
aP321m	96	Cisplatin	2.66667	CPT 2.67uM	1.29849	0.164462	120.746	15.2933	1.07564	1	0.1052	0.967795	0.0322054	0.338108
aP321m	96	Cisplatin	13.3333	CPT 13.33uM	1.38381	0.0459829	128.68	4.27592	1.07564	1	0.1052	1	0	0.338108
aP321m	96	Cisplatin	66.6667	CPT 66.67uM	0.939524	0.0955639	87.3658	8.88644	1.07564	1	0.1052	0.873453	0.0888435	0.338108
aP321m	96	Temozolomide	0.46	TEM 0.46uM	0.652495	0.0498234	60.6752	4.63305	1.07564	1	0.1052	0.606609	0.0463196	1.65212
aP321m	96	Temozolomide	2.3	TEM 2.30uM	0.750113	0.0604992	69.7526	5.62579	1.07564	1	0.1052	0.697362	0.0562446	1.65212
aP321m	96	Temozolomide	11.52	TEM 11.52uM	0.570604	0.0470738	53.0601	4.37737	1.07564	1	0.1052	0.530477	0.0437634	1.65212
aP321m	96	Temozolomide	57.6	TEM 57.60uM	0.993818	0.0624508	92.4146	5.80727	1.07564	1	0.1052	0.918835	0.0554012	1.65212
aP321m	96	Temozolomide	288	TEM 288.00uM	0.629529	0.035515	58.5396	3.30252	1.07564	1	0.1052	0.585258	0.0330174	1.65212
aP321m	168	Cisplatin	0.106667	CPT 0.11uM	1.57085	0.0482143	118.501	3.63716	1.29001	1	0.36738	1	0	0.297699
aP321m	168	Cisplatin	0.533333	CPT 0.53uM	1.18334	0.0542914	89.2679	4.0956	1.29001	1	0.36738	0.91731	0.0420861	0.297699
aP321m	168	Cisplatin	2.66667	CPT 2.67uM	1.25877	0.138378	94.9587	10.4389	1.29001	1	0.36738	0.920803	0.0791972	0.297699
aP321m	168	Cisplatin	13.3333	CPT 13.33uM	1.39137	0.0144469	104.961	1.08984	1.29001	1	0.36738	1	0	0.297699
aP321m	168	Cisplatin	66.6667	CPT 66.67uM	1.00785	0.112138	76.0295	8.45939	1.29001	1	0.36738	0.781273	0.0869281	0.297699
aP321m	168	Temozolomide	0.46	TEM 0.46uM	0.665095	0.055278	50.173	4.17003	1.29001	1	0.36738	0.515574	0.0428509	1.48562
aP321m	168	Temozolomide	2.3	TEM 2.30uM	0.713024	0.0642267	53.7887	4.8451	1.29001	1	0.36738	0.552729	0.0497879	1.48562
aP321m	168	Temozolomide	11.52	TEM 11.52uM	0.56374	0.0314072	42.527	2.36928	1.29001	1	0.36738	0.437005	0.0243466	1.48562
aP321m	168	Temozolomide	57.6	TEM 57.60uM	1.00566	0.0871737	75.8643	6.57616	1.29001	1	0.36738	0.779576	0.0675761	1.48562
aP321m	168	Temozolomide	288	TEM 288.00uM	0.678026	0.0573279	51.1485	4.32467	1.29001	1	0.36738	0.525598	0.0444399	1.48562
aP490m	96	Cisplatin	0.106667	CPT 0.11uM	1.74647	0.216731	112.447	13.9542	1.53241	1	0.6158	0.965875	0.0341246	0.266454
aP490m	96	Cisplatin	0.533333	CPT 0.53uM	1.7245	0.17352	111.032	11.1721	1.53241	1	0.6158	0.957467	0.0425335	0.266454
aP490m	96	Cisplatin	2.66667	CPT 2.67uM	1.71944	0.221872	110.706	14.2853	1.53241	1	0.6158	0.933541	0.0664594	0.266454
aP490m	96	Cisplatin	13.3333	CPT 13.33uM	1.70985	0.253978	110.089	16.3524	1.53241	1	0.6158	0.931699	0.0405105	0.266454
aP490m	96	Cisplatin	66.6667	CPT 66.67uM	1.02813	0.073074	66.1965	4.70487	1.53241	1	0.6158	0.670928	0.0476857	0.266454
aP490m	96	Temozolomide	0.46	TEM 0.46uM	1.17759	0.105759	75.8193	6.80933	1.53241	1	0.6158	0.768458	0.0690152	0.718847
aP490m	96	Temozolomide	2.3	TEM 2.30uM	1.24827	0.191138	80.3698	12.3064	1.53241	1	0.6158	0.807093	0.118564	0.718847
aP490m	96	Temozolomide	11.52	TEM 11.52uM	1.01251	0.115666	65.1903	7.44715	1.53241	1	0.6158	0.66073	0.0754799	0.718847
aP490m	96	Temozolomide	57.6	TEM 57.60uM	1.13025	0.108528	72.7711	6.9876	1.53241	1	0.6158	0.737564	0.0708221	0.718847
aP490m	96	Temozolomide	288	TEM 288.00uM	1.28372	0.128496	82.6525	8.27324	1.53241	1	0.6158	0.837716	0.0838525	0.718847
aP490m	168	Cisplatin	0.106667	CPT 0.11uM	1.77867	0.18396	105.805	10.9429	1.69124	1	0.758079	0.942461	0.057161	0.485406
aP490m	168	Cisplatin	0.533333	CPT 0.53uM	1.7408	0.163254	103.552	9.71124	1.69124	1	0.758079	0.932019	0.0399706	0.485406
aP490m	168	Cisplatin	2.66667	CPT 2.67uM	1.39564	0.113376	83.0198	6.7442	1.69124	1	0.758079	0.825216	0.0670373	0.485406
aP490m	168	Cisplatin	13.3333	CPT 13.33uM	1.24916	0.157183	74.3069	9.35008	1.69124	1	0.758079	0.73861	0.0929397	0.485406
aP490m	168	Cisplatin	66.6667	CPT 66.67uM	0.832725	0.0528484	49.5349	3.1437	1.69124	1	0.758079	0.492376	0.0312484	0.485406
aP490m	168	Temozolomide	0.46	TEM 0.46uM	1.30266	0.135842	77.4892	8.08057	1.69124	1	0.758079	0.770242	0.0803208	0.742522
aP490m	168	Temozolomide	2.3	TEM 2.30uM	1.27901	0.177788	76.0821	10.5758	1.69124	1	0.758079	0.756255	0.105123	0.742522
aP490m	168	Temozolomide	11.52	TEM 11.52uM	1.07313	0.175128	63.8352	10.4175	1.69124	1	0.758079	0.634521	0.10355	0.742522
aP490m	168	Temozolomide	57.6	TEM 57.60uM	1.17052	0.206018	69.629	12.2551	1.69124	1	0.758079	0.692112	0.121815	0.742522
aP490m	168	Temozolomide	288	TEM 288.00uM	1.09578	0.140905	65.183	8.38178	1.69124	1	0.758079	0.647918	0.0833148	0.742522
C0701m	96	Cisplatin	0.106667	CPT 0.11uM	1.90758	0.212363	123.115	13.7059	1.48745	1	0.572844	0.98509	0.0149096	0.441121
C0701m	96	Cisplatin	0.533333	CPT 0.53uM	1.83564	0.149619	118.472	9.65642	1.48745	1	0.572844	0.990041	0.00995902	0.441121
C0701m	96	Cisplatin	2.66667	CPT 2.67uM	1.79662	0.082362	115.953	5.31563	1.48745	1	0.572844	1	0	0.441121
C0701m	96	Cisplatin	13.3333	CPT 13.33uM	1.08236	0.16623	69.8553	10.7285	1.48745	1	0.572844	0.727659	0.111755	0.441121
C0701m	96	Cisplatin	66.6667	CPT 66.67uM	0.335533	0.126031	21.6553	8.13404	1.48745	1	0.572844	0.225576	0.0847296	0.441121
C0701m	96	Temozolomide	0.46	TEM 0.46uM	1.96132	0.0486364	126.583	3.13899	1.48745	1	0.572844	1	0	0.0868004
C0701m	96	Temozolomide	2.3	TEM 2.30uM	1.72188	0.109619	111.13	7.07479	1.48745	1	0.572844	0.994572	0.00542751	0.0868004
C0701m	96	Temozolomide	11.52	TEM 11.52uM	1.67176	0.0621698	107.895	4.01243	1.48745	1	0.572844	1	0	0.0868004
C0701m	96	Temozolomide	57.6	TEM 57.60uM	1.53403	0.065316	99.0059	4.21549	1.48745	1	0.572844	0.988626	0.00939364	0.0868004
C0701m	96	Temozolomide	288	TEM 288.00uM	1.28049	0.162473	82.6426	10.486	1.48745	1	0.572844	0.816247	0.066898	0.0868004
C0701m	168	Cisplatin	0.106667	CPT 0.11uM	2.93706	0.211724	134.211	9.67491	2.08368	1	1.05914	1	0	0.408215
C0701m	168	Cisplatin	0.533333	CPT 0.53uM	2.44989	0.241038	111.95	11.0144	2.08368	1	1.05914	0.968929	0.0310711	0.408215
C0701m	168	Cisplatin	2.66667	CPT 2.67uM	2.36763	0.118119	108.191	5.39756	2.08368	1	1.05914	1	0	0.408215
C0701m	168	Cisplatin	13.3333	CPT 13.33uM	1.24171	0.187499	56.7411	8.56791	2.08368	1	1.05914	0.595921	0.0899843	0.408215
C0701m	168	Cisplatin	66.6667	CPT 66.67uM	0.386329	0.151949	17.6536	6.94343	2.08368	1	1.05914	0.185407	0.0729232	0.408215
C0701m	168	Temozolomide	0.46	TEM 0.46uM	2.48291	0.0541168	113.459	2.47291	2.08368	1	1.05914	1	0	0.108475
C0701m	168	Temozolomide	2.3	TEM 2.30uM	2.26104	0.0910875	103.32	4.16232	2.08368	1	1.05914	1	0	0.108475
C0701m	168	Temozolomide	11.52	TEM 11.52uM	2.24873	0.113201	102.757	5.17282	2.08368	1	1.05914	0.996201	0.00379859	0.108475
C0701m	168	Temozolomide	57.6	TEM 57.60uM	1.87232	0.10564	85.5574	4.82733	2.08368	1	1.05914	0.892818	0.0461167	0.108475
C0701m	168	Temozolomide	288	TEM 288.00uM	1.69249	0.273746	77.3399	12.5091	2.08368	1	1.05914	0.765888	0.0887227	0.108475
C3301m	96	Cisplatin	0.106667	CPT 0.11uM	1.13227	0.0950476	94.4786	7.93093	1.18055	1	0.239463	0.916383	0.0477044	1.22329
C3301m	96	Cisplatin	0.533333	CPT 0.53uM	1.01203	0.00401149	84.4458	0.334726	1.18055	1	0.239463	0.857254	0.00339798	1.22329
C3301m	96	Cisplatin	2.66667	CPT 2.67uM	0.962235	0.0632084	80.2905	5.27422	1.18055	1	0.239463	0.815071	0.0535413	1.22329
C3301m	96	Cisplatin	13.3333	CPT 13.33uM	0.793132	0.0377547	66.1802	3.15031	1.18055	1	0.239463	0.671831	0.0319805	1.22329
C3301m	96	Cisplatin	66.6667	CPT 66.67uM	0.246412	0.0182754	20.561	1.52493	1.18055	1	0.239463	0.208725	0.0154804	1.22329
C3301m	96	Temozolomide	0.46	TEM 0.46uM	1.11372	0.0433514	92.931	3.61731	1.18055	1	0.239463	0.94026	0.0339342	1.02495
C3301m	96	Temozolomide	2.3	TEM 2.30uM	0.979541	0.0634897	81.7345	5.29769	1.18055	1	0.239463	0.82973	0.0537796	1.02495
C3301m	96	Temozolomide	11.52	TEM 11.52uM	0.983755	0.105495	82.0862	8.8027	1.18055	1	0.239463	0.80811	0.0642526	1.02495
C3301m	96	Temozolomide	57.6	TEM 57.60uM	0.932016	0.0949174	77.769	7.92007	1.18055	1	0.239463	0.789474	0.0804008	1.02495
C3301m	96	Temozolomide	288	TEM 288.00uM	0.835061	0.085019	69.6789	7.09412	1.18055	1	0.239463	0.707347	0.0720162	1.02495
C3301m	168	Cisplatin	0.106667	CPT 0.11uM	1.02535	0.0747483	96.312	7.02121	1.05536	1	0.0777366	0.927884	0.0317682	1.48436
C3301m	168	Cisplatin	0.533333	CPT 0.53uM	0.969246	0.0403389	91.0426	3.78908	1.05536	1	0.0777366	0.911792	0.0320708	1.48436
C3301m	168	Cisplatin	2.66667	CPT 2.67uM	0.921734	0.0667028	86.5797	6.26548	1.05536	1	0.0777366	0.865062	0.0563651	1.48436
C3301m	168	Cisplatin	13.3333	CPT 13.33uM	0.789096	0.0267532	74.1208	2.51296	1.05536	1	0.0777366	0.747702	0.0253498	1.48436
C3301m	168	Cisplatin	66.6667	CPT 66.67uM	0.279086	0.0398504	26.2149	3.7432	1.05536	1	0.0777366	0.264446	0.03776	1.48436
C3301m	168	Temozolomide	0.46	TEM 0.46uM	1.05504	0.0728785	99.1013	6.84557	1.05536	1	0.0777366	0.956668	0.0433323	1.19795
C3301m	168	Temozolomide	2.3	TEM 2.30uM	0.910873	0.0489753	85.5595	4.60031	1.05536	1	0.0777366	0.863092	0.0464062	1.19795
C3301m	168	Temozolomide	11.52	TEM 11.52uM	0.93512	0.104308	87.837	9.79776	1.05536	1	0.0777366	0.843949	0.0601085	1.19795
C3301m	168	Temozolomide	57.6	TEM 57.60uM	0.995951	0.0537929	93.551	5.05284	1.05536	1	0.0777366	0.929328	0.0430132	1.19795
C3301m	168	Temozolomide	288	TEM 288.00uM	0.884929	0.0525317	83.1226	4.93437	1.05536	1	0.0777366	0.838509	0.049776	1.19795
C5501m	96	Cisplatin	0.106667	CPT 0.11uM	1.55164	0.0519885	100.387	3.36351	1.5933	1	0.672022	0.970612	0.0293884	0.226293
C5501m	96	Cisplatin	0.533333	CPT 0.53uM	1.80211	0.0839275	116.591	5.42987	1.5933	1	0.672022	1	0	0.226293
C5501m	96	Cisplatin	2.66667	CPT 2.67uM	1.81883	0.149247	117.673	9.65582	1.5933	1	0.672022	1	0	0.226293
C5501m	96	Cisplatin	13.3333	CPT 13.33uM	1.65711	0.05807	107.21	3.75696	1.5933	1	0.672022	1	0	0.226293
C5501m	96	Cisplatin	66.6667	CPT 66.67uM	0.420353	0.028999	27.1956	1.87615	1.5933	1	0.672022	0.263825	0.0182006	0.226293
C5501m	168	Cisplatin	0.106667	CPT 0.11uM	1.3682	0.0255924	104.268	1.95035	1.29648	1	0.374604	1	0	0.305987
C5501m	168	Cisplatin	0.533333	CPT 0.53uM	1.44146	0.0684001	109.852	5.21266	1.29648	1	0.374604	1	0	0.305987
C5501m	168	Cisplatin	2.66667	CPT 2.67uM	1.50046	0.116912	114.348	8.90967	1.29648	1	0.374604	1	0	0.305987
C5501m	168	Cisplatin	13.3333	CPT 13.33uM	1.32341	0.153649	100.855	11.7094	1.29648	1	0.374604	0.951128	0.0488717	0.305987
C5501m	168	Cisplatin	66.6667	CPT 66.67uM	0.276423	0.00134649	21.0658	0.102614	1.29648	1	0.374604	0.21321	0.00103857	0.305987
C8101m	96	Cisplatin	0.106667	CPT 0.11uM	1.20727	0.0799973	92.1599	6.10679	1.30181	1	0.380522	0.911962	0.0467063	0.339438
C8101m	96	Cisplatin	0.533333	CPT 0.53uM	1.40573	0.0785973	107.31	5.99991	1.30181	1	0.380522	0.996879	0.00312139	0.339438
C8101m	96	Cisplatin	2.66667	CPT 2.67uM	1.49663	0.0726942	114.249	5.54929	1.30181	1	0.380522	1	0	0.339438
C8101m	96	Cisplatin	13.3333	CPT 13.33uM	1.30428	0.159884	99.5657	12.2051	1.30181	1	0.380522	0.908943	0.0910572	0.339438
C8101m	96	Cisplatin	66.6667	CPT 66.67uM	0.718367	0.033738	54.8382	2.57547	1.30181	1	0.380522	0.55182	0.0259161	0.339438
C8101m	96	Temozolomide	0.46	TEM 0.46uM	1.06645	0.0574609	81.4102	4.38641	1.30181	1	0.380522	0.819206	0.0441391	0.373987
C8101m	96	Temozolomide	2.3	TEM 2.30uM	1.27744	0.116353	97.5166	8.88207	1.30181	1	0.380522	0.915518	0.0505241	0.373987
C8101m	96	Temozolomide	11.52	TEM 11.52uM	1.19429	0.0542518	91.1687	4.14144	1.30181	1	0.380522	0.909365	0.0344446	0.373987
C8101m	96	Temozolomide	57.6	TEM 57.60uM	1.48544	0.209147	113.394	15.9657	1.30181	1	0.380522	0.930262	0.0697383	0.373987
C8101m	96	Temozolomide	288	TEM 288.00uM	1.5393	0.0471044	117.506	3.59582	1.30181	1	0.380522	1	0	0.373987
C8101m	168	Cisplatin	0.106667	CPT 0.11uM	0.834727	0.0728814	70.6891	6.17199	1.14622	1	0.196879	0.728246	0.0635844	1.06171
C8101m	168	Cisplatin	0.533333	CPT 0.53uM	1.02661	0.0285914	86.9387	2.42127	1.14622	1	0.196879	0.895651	0.0249442	1.06171
C8101m	168	Cisplatin	2.66667	CPT 2.67uM	1.03552	0.0366835	87.6931	3.10656	1.14622	1	0.196879	0.903423	0.032004	1.06171
C8101m	168	Cisplatin	13.3333	CPT 13.33uM	0.974323	0.0634144	82.5108	5.37027	1.14622	1	0.196879	0.850034	0.0553251	1.06171
C8101m	168	Cisplatin	66.6667	CPT 66.67uM	0.752882	0.0305133	63.7581	2.58403	1.14622	1	0.196879	0.656842	0.0266209	1.06171
C8101m	168	Temozolomide	0.46	TEM 0.46uM	0.859581	0.0454708	72.7939	3.85071	1.14622	1	0.196879	0.749929	0.0396703	1.03996
C8101m	168	Temozolomide	2.3	TEM 2.30uM	0.898734	0.0391943	76.1096	3.31918	1.14622	1	0.196879	0.784088	0.0341945	1.03996
C8101m	168	Temozolomide	11.52	TEM 11.52uM	0.84206	0.0190677	71.3101	1.61475	1.14622	1	0.196879	0.734644	0.0166353	1.03996
C8101m	168	Temozolomide	57.6	TEM 57.60uM	1.15027	0.0887066	97.4108	7.51215	1.14622	1	0.196879	0.94631	0.0397064	1.03996
C8101m	168	Temozolomide	288	TEM 288.00uM	1.15481	0.0197325	97.7954	1.67105	1.14622	1	0.196879	0.991505	0.00849486	1.03996
C8802p	96	Cisplatin	0.106667	CPT 0.11uM	1.01627	0.0844122	98.6257	8.19194	1.04847	1	0.0682824	0.923784	0.0589858	1.07522
C8802p	96	Cisplatin	0.533333	CPT 0.53uM	0.960805	0.0756916	93.2431	7.34564	1.04847	1	0.0682824	0.898281	0.0611947	1.07522
C8802p	96	Cisplatin	2.66667	CPT 2.67uM	0.942932	0.0776625	91.5087	7.53691	1.04847	1	0.0682824	0.891337	0.067473	1.07522
C8802p	96	Cisplatin	13.3333	CPT 13.33uM	1.03014	0.0814422	99.972	7.90372	1.04847	1	0.0682824	0.935406	0.0450563	1.07522
C8802p	96	Cisplatin	66.6667	CPT 66.67uM	0.570941	0.0656702	55.408	6.37309	1.04847	1	0.0682824	0.544548	0.0626345	1.07522
C8802p	96	Temozolomide	0.46	TEM 0.46uM	0.992529	0.198976	96.3219	19.31	1.04847	1	0.0682824	0.832356	0.100894	0.632048
C8802p	96	Temozolomide	2.3	TEM 2.30uM	0.97466	0.168339	94.5878	16.3368	1.04847	1	0.0682824	0.839015	0.0885993	0.632048
C8802p	96	Temozolomide	11.52	TEM 11.52uM	1.15526	0.139372	112.115	13.5257	1.04847	1	0.0682824	0.96846	0.03154	0.632048
C8802p	96	Temozolomide	57.6	TEM 57.60uM	1.44089	0.131465	139.834	12.7583	1.04847	1	0.0682824	1	0	0.632048
C8802p	96	Temozolomide	288	TEM 288.00uM	1.08024	0.0510678	104.834	4.95597	1.04847	1	0.0682824	0.979676	0.0188799	0.632048
C8802p	168	Cisplatin	0.106667	CPT 0.11uM	1.16319	0.0784006	104.633	7.05245	1.13436	1	0.181885	0.956899	0.0431006	1.14341
C8802p	168	Cisplatin	0.533333	CPT 0.53uM	1.0058	0.102818	90.4762	9.24893	1.13436	1	0.181885	0.868084	0.0802883	1.14341
C8802p	168	Cisplatin	2.66667	CPT 2.67uM	0.825564	0.101621	74.2628	9.14126	1.13436	1	0.181885	0.727776	0.0895845	1.14341
C8802p	168	Cisplatin	13.3333	CPT 13.33uM	0.938829	0.070274	84.4515	6.32143	1.13436	1	0.181885	0.825023	0.0593928	1.14341
C8802p	168	Cisplatin	66.6667	CPT 66.67uM	0.609279	0.0880912	54.8071	7.92417	1.13436	1	0.181885	0.53711	0.0776569	1.14341
C8802p	168	Temozolomide	0.46	TEM 0.46uM	0.97346	0.115453	87.5666	10.3855	1.13436	1	0.181885	0.844128	0.0932983	0.395648
C8802p	168	Temozolomide	2.3	TEM 2.30uM	1.13861	0.154967	102.423	13.9399	1.13436	1	0.181885	0.894095	0.0634027	0.395648
C8802p	168	Temozolomide	11.52	TEM 11.52uM	1.29036	0.163233	116.073	14.6835	1.13436	1	0.181885	0.953765	0.0462354	0.395648
C8802p	168	Temozolomide	57.6	TEM 57.60uM	1.71944	0.15448	154.67	13.8961	1.13436	1	0.181885	1	0	0.395648
C8802p	168	Temozolomide	288	TEM 288.00uM	1.27131	0.0899012	114.359	8.08697	1.13436	1	0.181885	0.993382	0.00661835	0.395648
C9502m	96	Cisplatin	0.106667	CPT 0.11uM	1.09161	0.199415	89.2502	16.3042	1.19788	1	0.260488	0.859479	0.140521	1.12071
C9502m	96	Cisplatin	0.533333	CPT 0.53uM	0.850246	0.114984	69.5161	9.40111	1.19788	1	0.260488	0.70979	0.0959895	1.12071
C9502m	96	Cisplatin	2.66667	CPT 2.67uM	1.02482	0.0942807	83.7891	7.70839	1.19788	1	0.260488	0.855523	0.078706	1.12071
C9502m	96	Cisplatin	13.3333	CPT 13.33uM	0.928783	0.0802056	75.9373	6.55761	1.19788	1	0.260488	0.775353	0.0669561	1.12071
C9502m	96	Cisplatin	66.6667	CPT 66.67uM	0.347544	0.0204169	28.4152	1.66928	1.19788	1	0.260488	0.290131	0.0170441	1.12071
C9502m	96	Temozolomide	0.46	TEM 0.46uM	0.998943	0.114026	81.6736	9.32277	1.19788	1	0.260488	0.833713	0.0950053	0.744423
C9502m	96	Temozolomide	2.3	TEM 2.30uM	1.15607	0.0649823	94.5202	5.31295	1.19788	1	0.260488	0.946345	0.0398181	0.744423
C9502m	96	Temozolomide	11.52	TEM 11.52uM	0.999822	0.108579	81.7454	8.87739	1.19788	1	0.260488	0.834657	0.0906421	0.744423
C9502m	96	Temozolomide	57.6	TEM 57.60uM	1.09502	0.109292	89.5285	8.93569	1.19788	1	0.260488	0.879494	0.0710777	0.744423
C9502m	96	Temozolomide	288	TEM 288.00uM	0.832875	0.0580501	68.0958	4.74617	1.19788	1	0.260488	0.695288	0.0484605	0.744423
C9502m	168	Cisplatin	0.106667	CPT 0.11uM	1.13403	0.193595	93.1843	15.9079	1.20415	1	0.268018	0.873642	0.126358	1.14912
C9502m	168	Cisplatin	0.533333	CPT 0.53uM	0.852019	0.119697	70.0111	9.83563	1.20415	1	0.268018	0.707568	0.0994038	1.14912
C9502m	168	Cisplatin	2.66667	CPT 2.67uM	1.01375	0.131339	83.3005	10.7922	1.20415	1	0.268018	0.836441	0.106181	1.14912
C9502m	168	Cisplatin	13.3333	CPT 13.33uM	0.873088	0.0833736	71.7424	6.85088	1.20415	1	0.268018	0.725064	0.0692384	1.14912
C9502m	168	Cisplatin	66.6667	CPT 66.67uM	0.363241	0.0217435	29.8478	1.78668	1.20415	1	0.268018	0.301657	0.0180571	1.14912
C9502m	168	Temozolomide	0.46	TEM 0.46uM	1.02065	0.0925273	83.8674	7.60305	1.20415	1	0.268018	0.847606	0.0768402	0.914281
C9502m	168	Temozolomide	2.3	TEM 2.30uM	1.09503	0.125444	89.9797	10.3079	1.20415	1	0.268018	0.875655	0.0743095	0.914281
C9502m	168	Temozolomide	11.52	TEM 11.52uM	0.946593	0.104786	77.7824	8.61036	1.20415	1	0.268018	0.786108	0.0870206	0.914281
C9502m	168	Temozolomide	57.6	TEM 57.60uM	1.06985	0.13375	87.9103	10.9904	1.20415	1	0.268018	0.848722	0.0873686	0.914281
C9502m	168	Temozolomide	288	TEM 288.00uM	0.789738	0.0499125	64.8935	4.10136	1.20415	1	0.268018	0.655846	0.0414504	0.914281
